# Parasite contingency loci and the evolution of host specificity: Simple sequence repeats mediate *Bartonella* adaptation to a wild rodent host

**DOI:** 10.1101/2024.01.18.576196

**Authors:** Ruth Rodríguez-Pastor, Nadav Knossow, Naama Shahar, Adam Z. Hasik, Daniel E. Deatherage, Ricardo Gutiérrez, Shimon Harrus, Luis Zaman, Richard E. Lenski, Jeffrey E. Barrick, Hadas Hawlena

## Abstract

Parasites can adapt to better exploit their hosts on many scales, ranging from within an infection of a single individual to series of infections spanning multiple host species. However, little is known about how the genomes of parasites in natural communities evolve when they face diverse hosts. We investigated how *Bartonella* bacteria that circulate in rodent communities in the dunes of the Negev Desert in Israel adapt to different species of rodent hosts. We propagated 15 *Bartonella* populations through infections of either a single host species (*Gerbillus andersoni* or *Gerbillus pyramidum*) or alternating between the two. After 20 rodent passages, strains with *de novo* mutations replaced the ancestor in most populations. Mutations in two mononucleotide simple sequence repeats (SSRs) that caused frameshifts in the same adhesin gene dominated the evolutionary dynamics. They appeared exclusively in populations that encountered *G. andersoni* and altered the dynamics of infections of this host. Similar SSRs in other genes are conserved and exhibit ON/OFF variation in *Bartonella* isolates from the Negev Desert dunes. Our results suggest that SSR-based contingency loci could be important not only for rapidly and reversibly generating antigenic variation to escape immune responses but that they may also mediate the evolution of host specificity.
