## Supplementary material for "Parasite contingency loci and the evolution of host specificity: Simple sequence repeats mediate *Bartonella* adaptation to a wild rodent host": File S3

### Sheet: Data
orthogroup	ND_species_with_SSR	Num_ND_species_with_SSR	Num_genes_with_SSRs	Num_genes	SSRs	Gene	Gene annotation
OG0001056	Bg, Bk, Bh, Bn	4	44	45	T9x44		DUF475 domain-containing protein; hypothetical protein
OG0001164	Bg, Bk, Bh, Bn	4	42	45	A9x39, A10x3	BA14k	BA14K family protein; hypothetical protein; Lectin-like protein BA14k
OG0000599	Bg, Bk, Bh, Bn	4	40	46	A9x37, G9x3	rne	ribonuclease E/G; Rne/Rng family ribonuclease; Ribonuclease E
OG0000212	Bg, Bk, Bh, Bn	4	29	46	A9x29	ccmD	heme exporter protein CcmD; hypothetical protein
OG0000503	Bg, Bk, Bn	3	43	46	T9x43	lpxD; lpxD_1; lpxD_3; lpxD_2	UDP-3-O-(3-hydroxymyristoyl)glucosamine N-acyltransferase; UDP-3-O-acylglucosamine N-acyltransferase
OG0000789	Bg, Bk, Bn	3	40	46	T9x40		electron transfer flavoprotein-ubiquinone oxidoreductase; Electron transfer flavoprotein-ubiquinone oxidoreductase
OG0000283	Bg, Bk, Bn	3	36	46	A9x18, G9x18		DNA translocase FtsK; hypothetical protein
OG0000546	Bg, Bh, Bn	3	26	46	A9x28	rnr	ribonuclease R; Ribonuclease R
OG0000743	Bg, Bh, Bn	3	21	46	A9x21	dnaG	DNA primase
OG0001200	Bg, Bh, Bn	3	19	44	A9x19	menB	enoyl-CoA hydratase/isomerase family protein; 1,4-dihydroxy-2-naphthoyl-CoA synthase
OG0000987	Bg, Bk, Bn	3	18	45	A9x18	recR	recombination mediator RecR; Recombination protein RecR
OG0000363	Bg, Bh, Bn	3	16	46	A9x16	ribB; ribBA	3,4-dihydroxy-2-butanone-4-phosphate synthase; Riboflavin biosynthesis protein RibBA
OG0000648	Bk, Bh	2	28	46	A9x28, T9x1	argS	arginine--tRNA ligase; Arginine--tRNA ligase
OG0000034	Bk, Bh	2	26	87	T9x26, A10x5		hypothetical protein
OG0000253	Bk, Bh	2	24	46	A9x24	ruvB_1; ruvB_2	DNA polymerase III subunit gamma/tau; Holliday junction ATP-dependent DNA helicase RuvB; hypothetical protein
OG0000315	Bk, Bn	2	24	46	T9x24	clsC	phospholipase D family protein; Cardiolipin synthase C
OG0001423	Bk, Bh	2	23	25	A9x23	cycA_2; cycA_1	amino acid permease; D-serine/D-alanine/glycine transporter
OG0001062	Bk, Bh	2	23	45	A9x20, A10x3		hypothetical protein
OG0000191	Bg, Bn	2	21	46	T9x21	nth	endonuclease III; Endonuclease III
OG0000719	Bk, Bn	2	21	46	A9x20, C9x1	uvrD	UvrD-helicase domain-containing protein; DNA helicase II
OG0000892	Bk, Bn	2	20	46	A9x16, G9x3, T9x1	lolA	outer membrane lipoprotein carrier protein LolA; hypothetical protein; outer-membrane lipoprotein carrier protein LolA; Outer-membrane lipoprotein carrier protein
OG0001111	Bg, Bn	2	19	45	A9x26	mtgA; pbpF	PBP1A family penicillin-binding protein; Biosynthetic peptidoglycan transglycosylase; penicillin-binding protein 1A; Penicillin-binding protein 1F; penicillin-binding protein
OG0000544	Bg, Bn	2	19	46	A9x21		thermonuclease family protein; hypothetical protein
OG0000423	Bg, Bn	2	18	46	A9x17, G9x1	pssA	phosphatidylcholine/phosphatidylserine synthase; CDP-diacylglycerol--serine O-phosphatidyltransferase; hypothetical protein
OG0000011	Bg, Bk	2	18	151	G10x9, G9x8, G12x1	vblA*, vblB*	hypothetical protein
OG0000008	Bg, Bk	2	17	173	C11x15, G9x1, T9x1		autotransporter outer membrane beta-barrel domain-containing protein; hypothetical protein
OG0000618	Bg, Bn	2	17	46	A9x17	yhhT	AI-2E family transporter; hypothetical protein; Putative transport protein YhhT; Putative transport protein
OG0001012	Bg, Bn	2	17	45	A9x17		DUF421 domain-containing protein; hypothetical protein
OG0000791	Bg, Bh	2	16	46	A9x15, T9x5	rsmI	16S rRNA (cytidine(1402)-2'-O)-methyltransferase; Ribosomal RNA small subunit methyltransferase I
OG0000118	Bg, Bn	2	16	47	A9x16	pncA	bifunctional nicotinamidase/pyrazinamidase; Nicotinamidase; isochorismatase family protein
OG0000993	Bg, Bn	2	16	45	A9x16	rsfS	ribosome silencing factor; Ribosomal silencing factor RsfS
OG0001198	Bg, Bn	2	16	44	A9x16	glpD; eryB	glycerol-3-phosphate dehydrogenase; D-erythritol 1-phosphate dehydrogenase
OG0000003	Bg, Bk	2	15	275	A9x13, A10x1, G9x1		DEAD/DEAH box helicase family protein; hypothetical protein; restriction endonuclease; N-6 DNA methylase
OG0000983	Bk, Bh	2	12	45	A9x12	truB	tRNA pseudouridine(55) synthase TruB; tRNA pseudouridine synthase B
OG0000576	Bg, Bh	2	10	46	A9x10	parE; gyrB_2; gyrB_1	DNA topoisomerase IV subunit B; DNA gyrase subunit B
OG0000790	Bh, Bn	2	9	46	T9x7, A9x2	apbC	Mrp/NBP35 family ATP-binding protein; Iron-sulfur cluster carrier protein
OG0001448	Bk, Bh	2	8	24	G9x6, G10x1, G12x1	pbuE	Purine efflux pump PbuE
OG0001520	Bg, Bk	2	8	18	T9x8	shlB_2; shlB_3; shlB_1	Hemolysin transporter protein ShlB; ShlB/FhaC/HecB family hemolysin secretion/activation protein; hypothetical protein
OG0000439	Bh, Bn	2	6	46	A9x6	pdxA	4-hydroxythreonine-4-phosphate dehydrogenase PdxA; 4-hydroxythreonine-4-phosphate dehydrogenase
OG0000657	Bh, Bn	2	6	46	A10x3, A9x3		hypothetical protein
OG0000099	Bg, Bk	2	5	49	A9x5		hypothetical protein; HNH/ENDO VII family nuclease
OG0000866	Bk	1	21	46	A9x21		DUF2312 domain-containing protein; hypothetical protein
OG0000982	Bk	1	21	45	A9x21	resA_1; resA; resA_2; cycY	DsbE family thiol:disulfide interchange protein; Thiol-disulfide oxidoreductase ResA; Thiol:disulfide interchange protein CycY
OG0001030	Bk	1	21	45	A9x21		hypothetical protein; membrane protein
OG0001033	Bk	1	21	45	A9x21	yidD	membrane protein insertion efficiency factor YidD; Putative membrane protein insertion efficiency factor
OG0001041	Bk	1	21	45	A10x21	lexA; lexA_1; lexA_2	transcriptional repressor LexA; LexA repressor
OG0000107	Bk	1	20	48	A9x20, G9x2	badA_2; badA_3; badA_5	Vomp family autotransporter; Autotransporter adhesin BadA; hypothetical protein
OG0000659	Bk	1	19	46	A9x19	rluC	RluA family pseudouridine synthase; Ribosomal large subunit pseudouridine synthase C
OG0000386	Bk	1	18	46	T9x18, G10x1	sasA_3; sasA_4; sasA_6; sasA_1; sasA_2; sasA_5	sensor histidine kinase; ATP-binding protein; Adaptive-response sensory-kinase SasA; HAMP domain-containing histidine kinase; hypothetical protein
OG0000952	Bk	1	18	46	A9x18	rsmG	16S rRNA (guanine(527)-N(7))-methyltransferase RsmG; Ribosomal RNA small subunit methyltransferase G
OG0001181	Bk	1	18	44	A9x18	mazG	nucleoside triphosphate pyrophosphohydrolase; Nucleoside triphosphate pyrophosphohydrolase
OG0000058	Bk	1	17	64	T9x17	bepA_2; bepA_3; bepA_4; bepA; bepA_5; bepA_6; bepA_7; bepA_8; bepA_9; bepA_10	BID domain-containing T4SS effector; Protein adenylyltransferase; T4SS effector adenylyltransferase BepA
OG0000844	Bk	1	17	46	A9x17		DUF883 family protein; DUF883 C-terminal domain-containing protein; hypothetical protein
OG0001053	Bk	1	17	45	A9x17	ilvI	acetolactate synthase 3 large subunit; Acetolactate synthase isozyme 3 large subunit
OG0001261	Bk	1	17	42	A9x17		hypothetical protein
OG0000501	Bk	1	16	46	T9x16	rseP; mmpA	RIP metalloprotease RseP; RIP metalloprotease; Metalloprotease MmpA
OG0000617	Bk	1	16	46	A9x16	hdaA; dnaA_2; dnaA_1; hda	DnaA regulatory inactivator HdaA; Chromosomal replication initiator protein DnaA; DnaA regulatory inactivator Hda
OG0000991	Bk	1	16	45	G9x16		AsmA family protein; hypothetical protein
OG0001151	Bk	1	16	45	A9x16	acs; acsA	acetate--CoA ligase; Acetyl-coenzyme A synthetase
OG0000491	Bk	1	16	46	A9x16		hypothetical protein
OG0000549	Bg	1	15	46	A9x15	pyrB	aspartate carbamoyltransferase catalytic subunit; Aspartate carbamoyltransferase
OG0000859	Bg	1	15	46	A9x15	tolR; exbD	protein TolR; Biopolymer transport protein ExbD
OG0000142	Bg	1	14	46	A9x14	yqfL	kinase/pyrophosphorylase; Putative pyruvate, phosphate dikinase regulatory protein
OG0000159	Bg	1	14	46	C9x13, A9x1	addB	double-strand break repair protein AddB; hypothetical protein
OG0000803	Bk	1	14	46	G11x10, G12x4	gcvP	aminomethyl-transferring glycine dehydrogenase; Glycine dehydrogenase (decarboxylating)
OG0001118	Bg	1	14	45	A9x14	dacC; dacD_1; dacD_2; dacA; dacD	D-alanyl-D-alanine carboxypeptidase; D-alanyl-D-alanine carboxypeptidase DacC; D-alanyl-D-alanine carboxypeptidase DacD; D-alanyl-D-alanine carboxypeptidase DacA
OG0001381	Bk	1	14	29	C9x11, A9x3	bepF; bepG	BID domain-containing T4SS effector; T4SS effector BepF; T4SS effector BepG; hypothetical protein
OG0000106	Bg	1	13	48	A9x13	yacG	DNA gyrase inhibitor YacG; hypothetical protein
OG0000184	Bg	1	13	46	A9x13		LOG family protein; hypothetical protein
OG0001268	Bg	1	13	42	A9x13	ompA	outer membrane beta-barrel protein; hypothetical protein; porin family protein; Outer membrane protein A
OG0000455	Bg	1	12	46	A9x12		phytoene/squalene synthase family protein; hypothetical protein; squalene/phytoene synthase family protein
OG0000957	Bk	1	12	46	C10x6, C9x4, C11x1, C14x1		hypothetical protein
OG0001185	Bg	1	11	44	A9x11	glnB	P-II family nitrogen regulator; hypothetical protein; Nitrogen regulatory protein P-II
OG0000028	Bg	1	11	92	A9x10, A10x1		hypothetical protein
OG0001202	Bk	1	11	44	T9x10, A9x1		hypothetical protein
OG0000447	Bk	1	10	46	T9x10	uvrC	excinuclease ABC subunit UvrC; UvrABC system protein C
OG0001131	Bg	1	9	45	A9x9		alpha/beta hydrolase; hypothetical protein
OG0000032	Bk	1	9	89	A9x9		hypothetical protein
OG0000181	Bg	1	8	46	G10x4, G9x3, A9x1		DMT family transporter; hypothetical protein
OG0000567	Bg	1	8	46	A9x8	rlpA	septal ring lytic transglycosylase RlpA family protein; Endolytic peptidoglycan transglycosylase RlpA
OG0000703	Bg	1	8	46	A9x7, T9x1		mechanosensitive ion channel; hypothetical protein
OG0000749	Bg	1	8	46	G9x8	trxB	thioredoxin-disulfide reductase; Thioredoxin reductase; Glucosaminate ammonia-lyase
OG0001035	Bg	1	8	45	A9x8		DsbA family protein; thioredoxin domain-containing protein; hypothetical protein
OG0001516	Bg	1	8	18	A9x8	aas	Bifunctional protein Aas; MFS transporter
OG0000412	Bn	1	7	46	A9x7		DUF2062 domain-containing protein; hypothetical protein
OG0000470	Bg	1	7	46	A9x7	rirA; nsrR	iron-responsive transcriptional regulator RirA; HTH-type transcriptional repressor NsrR; Putative HTH-type transcriptional regulator
OG0000641	Bg	1	7	46	A9x7	dnaE; dnaE1	DNA polymerase III subunit alpha
OG0000736	Bk	1	7	46	T9x7	murF	UDP-N-acetylmuramoyl-tripeptide--D-alanyl-D- alanine ligase; UDP-N-acetylmuramoylalanyl-D-glutamyl-2, 6-diaminopimelate--D-alanyl-D-alanine ligase
OG0000951	Bg	1	7	46	A9x7	parA	ParA family protein; Chromosome partitioning protein ParA
OG0000974	Bh	1	7	45	A9x7	ubiB	2-polyprenylphenol 6-hydroxylase; putative protein kinase UbiB
OG0001102	Bg	1	7	45	A9x7		DUF459 domain-containing protein; hypothetical protein
OG0001368	Bk	1	7	30	A9x7	virB8_2; virB8_1; virB8_3	virB8 family protein; Type IV secretion system protein virB8; VirB8/TrbF family protein
OG0001614	Bg	1	7	14	A9x7		hypothetical protein
OG0000018	Bk	1	6	117	A9x4, C10x1, C9x1, T9x1	virB5; virB5_1; virB5_2	conjugal transfer protein TrwJ; hypothetical protein; Type IV secretion system protein virB5; conjugal transfer protein
OG0000072	Bk	1	6	58	A10x6		hypothetical protein; ThiF family adenylyltransferase
OG0000437	Bh	1	6	46	A9x6	gmk	guanylate kinase; Guanylate kinase
OG0000451	Bh	1	6	46	A9x6	pcm_2; pcm_1	protein-L-isoaspartate(D-aspartate) O-methyltransferase; Protein-L-isoaspartate O-methyltransferase
OG0001013	Bg	1	6	45	C9x6	atm1	ABC transporter ATP-binding protein/permease; ATM1-type heavy metal exporter
OG0001369	Bg	1	6	30	A9x6	virB9; virB9_2; virB9_1; virB9_3	P-type conjugative transfer protein VirB9; Type IV secretion system protein virB9
OG0001841	Bk	1	6	7	A9x6, C10x1		hypothetical protein
OG0000085	Bk	1	6	55	T9x6		hypothetical protein
OG0001148	Bg	1	6	45	A9x6		hypothetical protein
OG0000383	Bh	1	5	46	A9x5, A10x1		peptidoglycan-binding protein; hypothetical protein
OG0000013	Bh	1	5	137	A9x5		hypothetical protein; membrane protein
OG0000027	Bg	1	5	93	A9x5	yopJ_2; yopJ_3; yopJ_1; yopJ; yopJ_4; yopJ_5; yopJ_6; yopJ_7	YopJ/AvrA family T3SS effector serine/threonine acetyltransferase; Effector protein YopJ; hypothetical protein
OG0000272	Bh	1	5	46	A9x3, C10x1, C9x1	lpxK	tetraacyldisaccharide 4'-kinase; Tetraacyldisaccharide 4'-kinase
OG0000327	Bh	1	5	46	A9x5	nrdI	class Ib ribonucleoside-diphosphate reductase assembly flavoprotein NrdI; Protein NrdI
OG0000367	Bn	1	5	46	A9x5		invasion associated locus B family protein; invasion-associated locus B family protein; hypothetical protein
OG0000372	Bh	1	5	46	A9x5		EAL domain-containing protein; hypothetical protein; PAS domain-containing protein
OG0000388	Bk	1	5	46	A9x5	ccmE	cytochrome c maturation protein CcmE; Cytochrome c-type biogenesis protein CcmE
OG0000446	Bn	1	5	46	T9x5	pgsA	CDP-diacylglycerol--glycerol-3-phosphate 3-phosphatidyltransferase
OG0000601	Bk	1	5	46	G9x5	mrcA	penicillin-binding protein 1A; Penicillin-binding protein 1A
OG0000637	Bg	1	5	46	A9x5	ppx; gppA_2; gppA_1	exopolyphosphatase; Guanosine-5'-triphosphate,3'-diphosphate pyrophosphatase; Exopolyphosphatase
OG0000663	Bh	1	5	46	A9x3, T9x2	rarA	replication-associated recombination protein A; Replication-associated recombination protein A
OG0000709	Bh	1	5	46	A9x5	pdxJ	pyridoxine 5'-phosphate synthase; Pyridoxine 5'-phosphate synthase
OG0000756	Bn	1	5	46	A9x5		SAM-dependent methyltransferase; class I SAM-dependent methyltransferase; hypothetical protein
OG0000948	Bh	1	5	46	A9x5	ftsY	signal recognition particle-docking protein FtsY; Signal recognition particle receptor FtsY
OG0001197	Bk	1	5	44	A9x5		alpha/beta hydrolase; hypothetical protein
OG0001425	Bk	1	5	25	A9x5		hypothetical protein; type IV secretion protein VblB7
OG0001942	Bn	1	5	5	A9x5		hypothetical protein
OG0000068	Bg	1	4	59	C10x4		BID domain-containing T4SS effector; hypothetical protein
OG0000087	Bk	1	4	53	C9x2, A9x1, C10x1		toprim domain-containing protein; hypothetical protein; bifunctional DNA primase/helicase; AAA family ATPase
OG0000288	Bg	1	4	46	G9x4	rsmE	16S rRNA (uracil(1498)-N(3))-methyltransferase; Ribosomal RNA small subunit methyltransferase E
OG0000389	Bh	1	4	46	A9x3, T9x1	ccmF	heme lyase CcmF/NrfE family subunit; Cytochrome c-type biogenesis protein CcmF
OG0000469	Bn	1	4	46	A9x4	ispDF	bifunctional 2-C-methyl-D-erythritol 4-phosphate cytidylyltransferase/2-C-methyl-D-erythritol 2,4-cyclodiphosphate synthase; Bifunctional enzyme IspD/IspF
OG0000600	Bh	1	4	46	T9x4	amiC	N-acetylmuramoyl-L-alanine amidase; N-acetylmuramoyl-L-alanine amidase AmiC
OG0000610	Bh	1	4	46	G9x3, A9x1	csd; sufS	cysteine desulfurase; putative cysteine desulfurase; Cysteine desulfurase SufS
OG0000914	Bh	1	4	46	A9x4	gdh	NAD-glutamate dehydrogenase; NAD-specific glutamate dehydrogenase
OG0000986	Bk	1	4	45	A9x4	ybeZ	PhoH family protein; PhoH-like protein; hypothetical protein
OG0001018	Bg	1	4	45	A9x4	trmFO	methylenetetrahydrofolate--tRNA-(uracil(54)- C(5))-methyltransferase (FADH(2)-oxidizing) TrmFO; Methylenetetrahydrofolate--tRNA-(uracil-5-)- methyltransferase TrmFO; FAD-dependent oxidoreductase
OG0001171	Bh	1	4	45	A9x4	hprK	HPr kinase/phosphatase C-terminal domain-containing protein; HPr kinase/phosphorylase
OG0001195	Bk	1	4	44	G10x3, G9x1	bafA	BafA family autotransporter; hypothetical protein; putative autotransporter
OG0001265	Bk	1	4	42	G9x2, G10x1, G11x1		autotransporter outer membrane beta-barrel domain-containing protein; hypothetical protein
OG0001259	Bn	1	4	42	A9x4		hypothetical protein
OG0001825	Bk	1	4	7	A9x4		hypothetical protein
OG0001965	Bg	1	4	4	A9x4		hypothetical protein
OG0001995	Bk	1	4	4	A9x4		hypothetical protein
OG0001996	Bk	1	4	4	A9x4		hypothetical protein
OG0000231	Bh	1	3	46	A9x3, G9x3		NlpC/P60 family protein; hypothetical protein
OG0000001	Bk	1	3	333	A9x3		helix-turn-helix domain-containing protein; helix-turn-helix transcriptional regulator; hypothetical protein
OG0000127	Bh	1	3	47	A9x3	fliI; atpD	flagellar protein export ATPase FliI; F0F1 ATP synthase subunit beta; ATP synthase subunit beta
OG0000250	Bn	1	3	46	A9x3	rimI; mshD	ribosomal protein S18-alanine N-acetyltransferase; [Ribosomal protein S18]-alanine N-acetyltransferase; Mycothiol acetyltransferase
OG0000279	Bg	1	3	46	A9x3		hypothetical protein; membrane protein
OG0000289	Bh	1	3	46	G9x3	egtA	glutamate--cysteine ligase; Glutamate--cysteine ligase EgtA
OG0000357	Bh	1	3	46	A9x3	purD; purD_1	phosphoribosylamine--glycine ligase; Phosphoribosylamine--glycine ligase
OG0000374	Bh	1	3	46	A9x3	mutY	A/G-specific adenine glycosylase; Adenine DNA glycosylase; NUDIX domain-containing protein
OG0000378	Bh	1	3	46	G11x3	sodB	superoxide dismutase; Superoxide dismutase [Mn]
OG0000393	Bh	1	3	46	A9x3	pepN	aminopeptidase N; Aminopeptidase N
OG0000490	Bn	1	3	46	A9x3	sdaB; tdcG	L-serine ammonia-lyase; L-serine dehydratase 2; L-serine dehydratase TdcG
OG0000570	Bh	1	3	46	A9x3	ycfH	TatD family hydrolase; putative metal-dependent hydrolase YcfH
OG0000581	Bk	1	3	46	A9x3	nuoE; nqo2	NADH-quinone oxidoreductase subunit NuoE; NADH-quinone oxidoreductase chain 2
OG0000810	Bh	1	3	46	A9x3	amiD	N-acetylmuramoyl-L-alanine amidase; N-acetylmuramoyl-L-alanine amidase AmiD; hypothetical protein
OG0000923	Bn	1	3	46	A9x3	resA_2; tlpA; resA_1; resA	TlpA family protein disulfide reductase; Thiol-disulfide oxidoreductase ResA; Thiol:disulfide interchange protein TlpA
OG0000968	Bn	1	3	45	A9x3		lipopolysaccharide assembly protein LapA domain-containing protein; hypothetical protein; LapA family protein
OG0000979	Bn	1	3	45	G9x3	mutS	DNA mismatch repair protein MutS
OG0001024	Bk	1	3	45	A9x3	adh; tdh	zinc-binding dehydrogenase; Alcohol dehydrogenase; L-threonine 3-dehydrogenase
OG0001042	Bn	1	3	45	A9x3		DNA polymerase III subunit delta'; hypothetical protein
OG0001113	Bn	1	3	45	A9x3	tatC; tatC2	twin-arginine translocase subunit TatC; Sec-independent protein translocase protein TatC; Sec-independent protein translocase protein TatCy
OG0001134	Bh	1	3	45	A9x3		SH3 domain-containing protein; hypothetical protein
OG0001157	Bn	1	3	45	A9x3	virB8_1; virB8_3; virB8_2; trwG	type IV secretion system protein; Type IV secretion system protein virB8; type IV secrection system protein TrwG; VirB8/TrbF family protein
OG0001225	Bh	1	3	43	A9x3	rlmB_1; rlmB_2	RNA methyltransferase; 23S rRNA (guanosine-2'-O-)-methyltransferase RlmB
OG0001258	Bh	1	3	42	T9x3		SH3 domain-containing protein; hypothetical protein
OG0001465	Bh	1	3	22	A9x3	cpdA_3; cpdA_2	metallophosphoesterase; 3',5'-cyclic adenosine monophosphate phosphodiesterase CpdA
OG0000067	Bh	1	3	60	A9x3		hypothetical protein
OG0001083	Bn	1	3	45	A9x3		hypothetical protein
OG0001404	Bg	1	3	27	G9x3		hypothetical protein
OG0001421	Bg	1	3	25	A9x3		hypothetical protein
OG0001537	Bn	1	3	17	T9x3		hypothetical protein
OG0001959	Bn	1	3	4	T9x3		hypothetical protein
OG0002097	Bh	1	3	3	T9x3		hypothetical protein
OG0000403	Bg	1	2	46	A9x2	hmuT	ABC transporter substrate-binding protein; Hemin-binding periplasmic protein HmuT
OG0000698	Bn	1	2	46	A9x2	glnQ_1; glnQ_2	amino acid ABC transporter ATP-binding protein; Glutamine transport ATP-binding protein GlnQ
OG0001255	Bk	1	2	43	A10x2		site-specific DNA-methyltransferase; hypothetical protein
OG0001360	Bg	1	2	31	A9x2	sppA_2	hypothetical protein; Putative signal peptide peptidase SppA; S49 family peptidase
OG0001676	Bk	1	2	12	G9x2		hypothetical protein; DUF637 domain-containing protein; filamentous hemagglutinin N-terminal domain-containing protein
OG0002050	Bg	1	2	3	A9x2		hypothetical protein; ATP-binding protein
OG0000012	Bn	1	2	149	A9x2		hypothetical protein
OG0001466	Bk	1	2	22	A9x2		hypothetical protein
OG0001522	Bn	1	2	18	G11x1, G12x1		hypothetical protein
OG0002248	Bg	1	2	2	T9x2		hypothetical protein
OG0002329	Bk	1	2	2	G11x2		hypothetical protein

### Sheet: Column Descriptions
column	column_description
orthogroup	Orthofinder orthogroup described on this row. Only those with at least two mononucleotide SSRs of ≥9 bases in genes in this orthogroup in at least two strains of one Negev Desert species are shown
ND_species_with_SSR	Negev Desert Bartonella species with at least two mononucleotide SSRs of ≥9 bases in genes in this orthogroup in at least two strains. Abbreviations: Bh, B. khokhlovae Bk, B. krasnovii; Bg, B. gerbillinarum; Bn, B. negevienses.
Num_ND_species_with_SSR	Number of Negev Desert Bartonella species with at least two mononucleotide SSRs of ≥9 bases in genes in this orthogroup in at least two strains.
Num_genes_with_SSRs	Number of genes classified into this orthogroup with a mononucleotide SSR ≥9 bases in the 46 Bartonella genomes analyzed
Num_genes	Number of genes classified into this orthogroup in all 46 Bartonella genomes analyzed
SSRs	Mononucleotide SSRs of ≥9 bases observed in genes in this orthogroup in the format [base][length]x[number of occurrences].
Gene	Name(s) of genes in this orthogroup in genome annotations
Gene annotation	Description(s) of genes in this orthogroup in genome annotations
