## Supplementary material for "Parasite contingency loci and the evolution of host specificity: Simple sequence repeats mediate *Bartonella* adaptation to a wild rodent host": File S4

### Sheet: Sheet1
sample	population	time	clone	sample_type	mean_coverage_chromosome	mean_coverage_plasmid	failed_low_coverage
L0_P0_Ancestor_A	0	0	A	clone	4.04132	5.28279	TRUE
L0_P0_Ancestor_B	0	0	B	clone	443.905	721.709	FALSE
L0_P0_Ancestor_C	0	0	C	clone	61.5523	86.0552	FALSE
L1_P2_GA	1	2		population	131.65	424.571	FALSE
L1_P4_GA	1	4		population	220.088	275.38	FALSE
L1_P6_GA	1	6		population	380.658	365.326	FALSE
L1_P7_GA	1	7		population	463.564	429.592	FALSE
L1_P8_GA	1	8		population	395.869	367.039	FALSE
L1_P10_GA	1	10		population	200.932	255.673	FALSE
L1_P12_GA	1	12		population	147.548	202.33	FALSE
L1_P14_GA	1	14		population	135.372	176.575	FALSE
L1_P16_GA	1	16		population	98.1223	70.1792	FALSE
L1_P18_GA	1	18		population	94.2294	76.5197	FALSE
L1_P20_GA	1	20		population	215.287	817.577	FALSE
L1_P20_GA_1-A	1	20	A	clone	89.7142	155.142	FALSE
L1_P20_GA_1-B	1	20	B	clone	39.2123	58.6067	FALSE
L1_P20_GA_1-C	1	20	C	clone	82.4014	176.648	FALSE
L1_P20_GA_1-D	1	20	D	clone	112.896	190.116	FALSE
L1_P20_GA_1-E	1	20	E	clone	99.9006	163.746	FALSE
L1_P20_GA_1-F	1	20	F	clone	105.924	202.782	FALSE
L1_P20_GA_1-G	1	20	G	clone	75.4179	113.841	FALSE
L1_P20_GA_1-H	1	20	H	clone	40.2295	72.1025	FALSE
L1_P20_GA_1-I	1	20	I	clone	56.0424	88.1904	FALSE
L1_P20_GA_1-J	1	20	J	clone	30.7195	51.897	FALSE
L2_P2_GP	2	2		population	165.09	239.619	FALSE
L2_P4_GP	2	4		population	217.607	242.9	FALSE
L2_P6_GP	2	6		population	443.19	846.714	FALSE
L2_P7_GP	2	7		population	404.461	635.594	FALSE
L2_P8_GP	2	8		population	452.179	441.639	FALSE
L2_P10_GP	2	10		population	181.992	217.675	FALSE
L2_P12_GP	2	12		population	235.761	304.212	FALSE
L2_P14_GP	2	14		population	132.128	226.989	FALSE
L2_P16_GP	2	16		population	201.164	130.329	FALSE
L2_P18_GP	2	18		population	165.919	245.824	FALSE
L2_P20_GP	2	20		population	66.796	62.1752	FALSE
L2_P20_GP_2-A	2	20	A	clone	77.3306	167.981	FALSE
L2_P20_GP_2-B	2	20	B	clone	51.2927	99.166	FALSE
L2_P20_GP_2-C	2	20	C	clone	57.8402	112.238	FALSE
L2_P20_GP_2-D	2	20	D	clone	77.9225	133.373	FALSE
L2_P20_GP_2-E	2	20	E	clone	41.1221	81.5669	FALSE
L2_P20_GP_2-F	2	20	F	clone	68.1921	131.315	FALSE
L2_P20_GP_2-G	2	20	G	clone	62.0947	129.928	FALSE
L2_P20_GP_2-H	2	20	H	clone	85.7668	173.359	FALSE
L2_P20_GP_2-I	2	20	I	clone	51.519	102.482	FALSE
L2_P20_GP_2-J	2	20	J	clone	56.1441	124.873	FALSE
L3_P2_GA-GP	3	2		population	95.9287	194.975	FALSE
L3_P4_GA-GP	3	4		population	321.289	324.483	FALSE
L3_P6_GA-GP	3	6		population	461.729	510.203	FALSE
L3_P7_GA-GP	3	7		population	316.426	503.087	FALSE
L3_P8_GA-GP	3	8		population	400.094	441.899	FALSE
L3_P10_GA-GP	3	10		population	278.758	301.381	FALSE
L3_P12_GA-GP	3	12		population	192.777	349.173	FALSE
L3_P14_GA-GP	3	14		population	265.327	257.369	FALSE
L3_P16_GA-GP	3	16		population	163.556	177.435	FALSE
L3_P18_GA-GP	3	18		population	103.684	111.208	FALSE
L3_P20_GA-GP	3	20		population	131.989	222.312	FALSE
L3_P20_GA-GP_3-A	3	20	A	clone	20.7563	34.4327	FALSE
L3_P20_GA-GP_3-B	3	20	B	clone	78.2855	120.727	FALSE
L3_P20_GA-GP_3-C	3	20	C	clone	86.4548	135.436	FALSE
L3_P20_GA-GP_3-D	3	20	D	clone	88.6762	144.54	FALSE
L3_P20_GA-GP_3-E	3	20	E	clone	92.1892	157.619	FALSE
L3_P20_GA-GP_3-F	3	20	F	clone	63.6374	110.367	FALSE
L3_P20_GA-GP_3-G	3	20	G	clone	69.3267	119.563	FALSE
L3_P20_GA-GP_3-H	3	20	H	clone	140.522	250.309	FALSE
L3_P20_GA-GP_3-I	3	20	I	clone	201.439	510.086	FALSE
L3_P20_GA-GP_3-J	3	20	J	clone	66.9652	126.86	FALSE
L4_P2_GA	4	2		population	66.2803	102.089	FALSE
L4_P4_GA	4	4		population	310.56	393.142	FALSE
L4_P6_GA	4	6		population	476.724	482.582	FALSE
L4_P7_GA	4	7		population	355.55	562.88	FALSE
L4_P8_GA	4	8		population	319.965	389.142	FALSE
L4_P10_GA	4	10		population	204.728	257.053	FALSE
L4_P12_GA	4	12		population	269.674	341.992	FALSE
L4_P14_GA	4	14		population	194.321	166.662	FALSE
L4_P16_GA	4	16		population	182.451	202.678	FALSE
L4_P18_GA	4	18		population	89.7669	129.978	FALSE
L4_P20_GA	4	20		population	256.361	252.089	FALSE
L4_P20_GA_4-A	4	20	A	clone	78.4337	172.573	FALSE
L4_P20_GA_4-B	4	20	B	clone	108.587	216.584	FALSE
L4_P20_GA_4-C	4	20	C	clone	86.8547	173.092	FALSE
L4_P20_GA_4-D	4	20	D	clone	70.7318	139.684	FALSE
L4_P20_GA_4-E	4	20	E	clone	98.2035	192.947	FALSE
L4_P20_GA_4-F	4	20	F	clone	68.152	158.341	FALSE
L4_P20_GA_4-G	4	20	G	clone	51.3847	80.3703	FALSE
L4_P20_GA_4-H	4	20	H	clone	59.2482	111.859	FALSE
L4_P20_GA_4-I	4	20	I	clone	83.5417	147.57	FALSE
L4_P20_GA_4-J	4	20	J	clone	86.35	189.09	FALSE
L5_P2_GP	5	2		population	214.88	304.448	FALSE
L5_P4_GP	5	4		population	330.733	474.216	FALSE
L5_P6_GP	5	6		population	568.726	628.601	FALSE
L5_P7_GP	5	7		population	433.427	527.222	FALSE
L5_P8_GP	5	8		population	238.65	330.859	FALSE
L5_P10_GP	5	10		population	116.821	182.418	FALSE
L5_P12_GP	5	12		population	227.11	254.606	FALSE
L5_P14_GP	5	14		population	177.977	178.912	FALSE
L5_P16_GP	5	16		population	233.44	273.999	FALSE
L5_P18_GP	5	18		population	182.357	144.776	FALSE
L5_P20_GP	5	20		population	244.235	350.43	FALSE
L5_P20_GP_5-A	5	20	A	clone	101.031	222.196	FALSE
L5_P20_GP_5-B	5	20	B	clone	87.0316	174.255	FALSE
L5_P20_GP_5-C	5	20	C	clone	123.149	305.297	FALSE
L5_P20_GP_5-D	5	20	D	clone	72.2095	143.918	FALSE
L5_P20_GP_5-E	5	20	E	clone	99.5006	230.103	FALSE
L5_P20_GP_5-F	5	20	F	clone	83.2527	186.715	FALSE
L5_P20_GP_5-G	5	20	G	clone	110.858	309.369	FALSE
L5_P20_GP_5-H	5	20	H	clone	112.202	348.275	FALSE
L5_P20_GP_5-I	5	20	I	clone	56.1298	162.133	FALSE
L5_P20_GP_5-J	5	20	J	clone	84.4235	292.124	FALSE
L6_P2_GA-GP	6	2		population	203.479	876.876	FALSE
L6_P4_GA-GP	6	4		population	356.862	294.803	FALSE
L6_P6_GA-GP	6	6		population	461.652	388.366	FALSE
L6_P7_GA-GP	6	7		population	598.139	784.007	FALSE
L6_P8_GA-GP	6	8		population	449.027	771.507	FALSE
L6_P10_GA-GP	6	10		population	240.527	281.358	FALSE
L6_P12_GA-GP	6	12		population	202.767	189.895	FALSE
L6_P14_GA-GP	6	14		population	666.158	552.058	FALSE
L6_P16_GA-GP	6	16		population	179.966	189.035	FALSE
L6_P18_GA-GP	6	18		population	174.835	193.44	FALSE
L6_P20_GA-GP	6	20		population	145.375	183.154	FALSE
L6_P20_GA-GP_6-A	6	20	A	clone	13.2239	18.8651	TRUE
L6_P20_GA-GP_6-B	6	20	B	clone	119.655	231.743	FALSE
L6_P20_GA-GP_6-C	6	20	C	clone	93.4854	187.263	FALSE
L6_P20_GA-GP_6-D	6	20	D	clone	131.304	265.973	FALSE
L6_P20_GA-GP_6-E	6	20	E	clone	156.442	372.699	FALSE
L6_P20_GA-GP_6-F	6	20	F	clone	98.3492	192.776	FALSE
L6_P20_GA-GP_6-G	6	20	G	clone	89.5915	149.273	FALSE
L6_P20_GA-GP_6-H	6	20	H	clone	86.604	161.224	FALSE
L6_P20_GA-GP_6-I	6	20	I	clone	73.482	118.795	FALSE
L6_P20_GA-GP_6-J	6	20	J	clone	42.2211	65.8477	FALSE
L7_P2_GA	7	2		population	141.78	155.105	FALSE
L7_P4_GA	7	4		population	561.442	622.135	FALSE
L7_P6_GA	7	6		population	366.594	448.438	FALSE
L7_P7_GA	7	7		population	455.566	555.713	FALSE
L7_P8_GA	7	8		population	420.234	672.056	FALSE
L7_P10_GA	7	10		population	161.482	348.252	FALSE
L7_P12_GA	7	12		population	267.029	396.011	FALSE
L7_P14_GA	7	14		population	2.35628	3.76326	TRUE
L7_P16_GA	7	16		population	216.071	150.813	FALSE
L7_P18_GA	7	18		population	212.01	190.2	FALSE
L7_P20_GA	7	20		population	183.113	538.595	FALSE
L7_P20_GA_7-A	7	20	A	clone	57.7166	93.1444	FALSE
L7_P20_GA_7-B	7	20	B	clone	65.9415	100.946	FALSE
L7_P20_GA_7-C	7	20	C	clone	58.295	94.135	FALSE
L7_P20_GA_7-D	7	20	D	clone	76.5645	123.03	FALSE
L7_P20_GA_7-E	7	20	E	clone	52.179	77.6816	FALSE
L7_P20_GA_7-F	7	20	F	clone	76.1274	144.179	FALSE
L7_P20_GA_7-G	7	20	G	clone	72.174	114.165	FALSE
L7_P20_GA_7-H	7	20	H	clone	75.9412	132.029	FALSE
L7_P20_GA_7-I	7	20	I	clone	83.4012	187.859	FALSE
L7_P20_GA_7-J	7	20	J	clone	69.8563	112.473	FALSE
L8_P2_GP	8	2		population	155.123	145.196	FALSE
L8_P4_GP	8	4		population	318.872	316.287	FALSE
L8_P7_GP	8	6		population	407.429	527.89	FALSE
L8_P8_GP	8	7		population	450.853	705.196	FALSE
L8_P10_GP	8	10		population	223.848	298.613	FALSE
L8_P12_GP	8	12		population	183.371	213.043	FALSE
L8_P14_GP	8	14		population	122.739	106.801	FALSE
L8_P16_GP	8	16		population	275.802	352.627	FALSE
L8_P18_GP	8	18		population	189.726	132.622	FALSE
L8_P20_GP	8	20		population	136.322	185.749	FALSE
L8_P20_GP_8-A	8	20	A	clone	74.6098	129.137	FALSE
L8_P20_GP_8-B	8	20	B	clone	105.582	205.008	FALSE
L8_P20_GP_8-C	8	20	C	clone	95.2742	181.975	FALSE
L8_P20_GP_8-D	8	20	D	clone	73.6557	171.297	FALSE
L8_P20_GP_8-E	8	20	E	clone	60.9896	132.913	FALSE
L8_P20_GP_8-F	8	20	F	clone	85.2225	197.181	FALSE
L8_P20_GP_8-G	8	20	G	clone	65.4793	142.258	FALSE
L8_P20_GP_8-H	8	20	H	clone	78.7648	176.483	FALSE
L8_P20_GP_8-I	8	20	I	clone	111.246	277.143	FALSE
L8_P20_GP_8-J	8	20	J	clone	38.5394	80.5606	FALSE
L9_P2_GA-GP	9	2		population	218.771	419.851	FALSE
L9_P4_GA-GP	9	4		population	439.057	405.705	FALSE
L9_P6_GA-GP	9	6		population	286.105	286.818	FALSE
L9_P7_GA-GP	9	7		population	457.122	650.644	FALSE
L9_P8_GA-GP	9	8		population	399.234	640.811	FALSE
L9_P10_GA-GP	9	10		population	160.833	230.442	FALSE
L9_P12_GA-GP	9	12		population	203.149	222.262	FALSE
L9_P14_GA-GP	9	14		population	2.04114	2.33424	TRUE
L9_P16_GA-GP	9	16		population	211.924	192.718	FALSE
L9_P18_GA-GP	9	18		population	64.5609	350.029	FALSE
L9_P20_GA-GP	9	20		population	172.85	381.509	FALSE
L9_P20_GA-GP_9-A	9	20	A	clone	120.036	239.814	FALSE
L9_P20_GA-GP_9-B	9	20	B	clone	105.198	199.799	FALSE
L9_P20_GA-GP_9-C	9	20	C	clone	78.7062	173	FALSE
L9_P20_GA-GP_9-D	9	20	D	clone	91.434	195.565	FALSE
L9_P20_GA-GP_9-E	9	20	E	clone	51.1264	100.197	FALSE
L9_P20_GA-GP_9-F	9	20	F	clone	99.7687	237.499	FALSE
L9_P20_GA-GP_9-G	9	20	G	clone	79.0325	212.877	FALSE
L9_P20_GA-GP_9-H	9	20	H	clone	40.4763	68.1467	FALSE
L9_P20_GA-GP_9-I	9	20	I	clone	103.273	282.953	FALSE
L9_P20_GA-GP_9-J	9	20	J	clone	2.00445	2.53214	TRUE
L10_P2_GA	10	2		population	254.77	402.666	FALSE
L10_P4_GA	10	4		population	310.599	311.724	FALSE
L10_P6_GA	10	6		population	412.894	381.097	FALSE
L10_P7_GA	10	7		population	246.26	256.976	FALSE
L10_P8_GA	10	8		population	319.586	924.447	FALSE
L10_P10_GA	10	10		population	245.328	362.83	FALSE
L10_P12_GA	10	12		population	228.737	199.602	FALSE
L10_P14_GA	10	14		population	54.8007	63.5112	FALSE
L10_P16_GA	10	16		population	154.47	135.356	FALSE
L10_P18_GA	10	18		population	162.908	232.887	FALSE
L10_P20_GA	10	20		population	190.908	484.145	FALSE
L10_P20_GA_10-A	10	20	A	clone	84.4324	150.735	FALSE
L10_P20_GA_10-B	10	20	B	clone	55.0894	122.097	FALSE
L10_P20_GA_10-C	10	20	C	clone	78.6797	152.842	FALSE
L10_P20_GA_10-D	10	20	D	clone	75.5347	158.108	FALSE
L10_P20_GA_10-E	10	20	E	clone	84.8817	194.587	FALSE
L10_P20_GA_10-F	10	20	F	clone	68.9554	162.229	FALSE
L10_P20_GA_10-G	10	20	G	clone	85.7306	199.97	FALSE
L10_P20_GA_10-H	10	20	H	clone	75.2503	201.225	FALSE
L10_P20_GA_10-I	10	20	I	clone	91.6998	239.868	FALSE
L10_P20_GA_10-J	10	20	J	clone	94.9983	215.874	FALSE
L11_P2_GP	11	2		population	173.034	201.411	FALSE
L11_P4_GP	11	4		population	355.687	296.76	FALSE
L11_P6_GP	11	6		population	261.554	647.86	FALSE
L11_P7_GP	11	7		population	416.783	862.52	FALSE
L11_P8_GP	11	8		population	304.483	408.879	FALSE
L11_P10_GP	11	10		population	279.935	354.99	FALSE
L11_P12_GP	11	12		population	215.597	235.08	FALSE
L11_P14_GP	11	14		population	183.536	175.601	FALSE
L11_P16_GP	11	16		population	183.467	134.11	FALSE
L11_P18_GP	11	18		population	207.5	212.485	FALSE
L11_P20_GP	11	20		population	171.767	237.869	FALSE
L11_P20_GP_11-A	11	20	A	clone	116.847	376.539	FALSE
L11_P20_GP_11-B	11	20	B	clone	102.122	226.851	FALSE
L11_P20_GP_11-C	11	20	C	clone	104.151	212.962	FALSE
L11_P20_GP_11-D	11	20	D	clone	140.141	375.54	FALSE
L11_P20_GP_11-E	11	20	E	clone	123.92	338.368	FALSE
L11_P20_GP_11-F	11	20	F	clone	124.94	359.008	FALSE
L11_P20_GP_11-G	11	20	G	clone	118.799	276.667	FALSE
L11_P20_GP_11-H	11	20	H	clone	73.5267	153.566	FALSE
L11_P20_GP_11-I	11	20	I	clone	62.124	151.11	FALSE
L11_P20_GP_11-J	11	20	J	clone	99.7337	353.795	FALSE
L12_P2_GA-GP	12	2		population	190.055	226.615	FALSE
L12_P4_GA-GP	12	4		population	390.908	352.435	FALSE
L12_P6_GA-GP	12	6		population	530.796	1032.66	FALSE
L12_P7_GA-GP	12	7		population	427.436	467.585	FALSE
L12_P8_GA-GP	12	8		population	341.193	331.645	FALSE
L12_P10_GA-GP	12	10		population	157.523	193.752	FALSE
L12_P12_GA-GP	12	12		population	231.019	345.845	FALSE
L12_P14_GA-GP	12	14		population	123.467	178.994	FALSE
L12_P16_GA-GP	12	16		population	194.193	201.512	FALSE
L12_P18_GA-GP	12	18		population	219.161	324.592	FALSE
L12_P20_GA-GP	12	20		population	242.466	419.699	FALSE
L12_P20_GA-GP_12-A	12	20	A	clone	12.7354	33.0144	TRUE
L12_P20_GA-GP_12-B	12	20	B	clone	66.2265	147.094	FALSE
L12_P20_GA-GP_12-C	12	20	C	clone	72.215	177.682	FALSE
L12_P20_GA-GP_12-D	12	20	D	clone	71.0107	166.633	FALSE
L12_P20_GA-GP_12-E	12	20	E	clone	64.7314	153.761	FALSE
L12_P20_GA-GP_12-F	12	20	F	clone	80.2373	228.752	FALSE
L12_P20_GA-GP_12-G	12	20	G	clone	84.2098	307.249	FALSE
L12_P20_GA-GP_12-H	12	20	H	clone	94.2456	295.729	FALSE
L12_P20_GA-GP_12-I	12	20	I	clone	114.002	340.827	FALSE
L12_P20_GA-GP_12-J	12	20	J	clone	19.3937	55.4723	FALSE
L13_P2_GA	13	2		population	123.417	156.625	FALSE
L13_P4_GA	13	4		population	360.486	380.337	FALSE
L13_P6_GA	13	6		population	436.593	414.612	FALSE
L13_P7_GA	13	7		population	339.806	341.915	FALSE
L13_P8_GA	13	8		population	403.549	528.388	FALSE
L13_P10_GA	13	10		population	180.886	321.695	FALSE
L13_P12_GA	13	12		population	230.37	283.292	FALSE
L13_P14_GA	13	14		population	106.952	130.049	FALSE
L13_P16_GA	13	16		population	185.593	251.75	FALSE
L13_P18_GA	13	18		population	150.255	550.447	FALSE
L13_P20_GA	13	20		population	203.582	337.729	FALSE
L13_P20_GA_13-A	13	20	A	clone	127.442	286.591	FALSE
L13_P20_GA_13-B	13	20	B	clone	128.022	260.641	FALSE
L13_P20_GA_13-C	13	20	C	clone	98.8235	192.326	FALSE
L13_P20_GA_13-D	13	20	D	clone	83.6291	117.649	FALSE
L13_P20_GA_13-E	13	20	E	clone	104.538	172.774	FALSE
L13_P20_GA_13-F	13	20	F	clone	86.2292	138.613	FALSE
L13_P20_GA_13-G	13	20	G	clone	110.948	189.464	FALSE
L13_P20_GA_13-H	13	20	H	clone	93.5288	178.349	FALSE
L13_P20_GA_13-I	13	20	I	clone	119.039	230.969	FALSE
L13_P20_GA_13-J	13	20	J	clone	104.148	217.033	FALSE
L14_P2_GP	14	2		population	184.145	234.337	FALSE
L14_P4_GP	14	4		population	405.948	344.599	FALSE
L14_P6_GP	14	6		population	334.615	581.58	FALSE
L14_P7_GP	14	7		population	323.131	471.053	FALSE
L14_P8_GP	14	8		population	573.72	771.064	FALSE
L14_P10_GP	14	10		population	143.009	174.741	FALSE
L14_P12_GP	14	12		population	217.166	291.695	FALSE
L14_P14_GP	14	14		population	156.893	134.896	FALSE
L14_P16_GP	14	16		population	147.999	111.033	FALSE
L14_P18_GP	14	18		population	230.44	271.924	FALSE
L14_P20_GP	14	20		population	256.928	348.069	FALSE
L14_P20_GP_14-A	14	20	A	clone	89.5036	221.244	FALSE
L14_P20_GP_14-B	14	20	B	clone	100.59	251.714	FALSE
L14_P20_GP_14-C	14	20	C	clone	99.3741	308.083	FALSE
L14_P20_GP_14-D	14	20	D	clone	71.1797	143.914	FALSE
L14_P20_GP_14-E	14	20	E	clone	69.4262	137.121	FALSE
L14_P20_GP_14-F	14	20	F	clone	54.4881	131.718	FALSE
L14_P20_GP_14-G	14	20	G	clone	93.3897	186.779	FALSE
L14_P20_GP_14-H	14	20	H	clone	76.5415	169.275	FALSE
L14_P20_GP_14-I	14	20	I	clone	72.1088	222.586	FALSE
L14_P20_GP_14-J	14	20	J	clone	67.0498	143.475	FALSE
L15_P2_GA-GP	15	2		population	68.629	111.942	FALSE
L15_P4_GA-GP	15	4		population	300.258	451.255	FALSE
L15_P6_GA-GP	15	6		population	303.282	542.711	FALSE
L15_P7_GA-GP	15	7		population	385.849	790.506	FALSE
L15_P8_GA-GP	15	8		population	491.076	660.539	FALSE
L15_P10_GA-GP	15	10		population	180.946	277.678	FALSE
L15_P12_GA-GP	15	12		population	258.484	234.869	FALSE
L15_P14_GA-GP	15	14		population	197.664	117.392	FALSE
L15_P16_GA-GP	15	16		population	215.211	201.919	FALSE
L15_P18_GA-GP	15	18		population	66.96	142.09	FALSE
L15_P20_GA-GP	15	20		population	38.5099	149.59	FALSE
L15_P20_GA-GP_15-A	15	20	A	clone	146.094	270.831	FALSE
L15_P20_GA-GP_15-B	15	20	B	clone	107.207	223.061	FALSE
L15_P20_GA-GP_15-C	15	20	C	clone	90.4082	173.01	FALSE
L15_P20_GA-GP_15-D	15	20	D	clone	95.9745	188.523	FALSE
L15_P20_GA-GP_15-E	15	20	E	clone	114.911	267.481	FALSE
L15_P20_GA-GP_15-F	15	20	F	clone	115.989	288.146	FALSE
L15_P20_GA-GP_15-G	15	20	G	clone	120.401	240.861	FALSE
L15_P20_GA-GP_15-H	15	20	H	clone	117.725	296.116	FALSE
L15_P20_GA-GP_15-I	15	20	I	clone	105.694	199.698	FALSE
L15_P20_GA-GP_15-J	15	20	J	clone	126.42	313.059	FALSE
